# LipidQMap - An Open-Source Tool for Quantitative Mass Spectrometry Imaging of Lipids

**DOI:** 10.1101/2025.10.15.682422

**Authors:** Jonas Dehairs, Jakub Idkowiak, Nina Ravoet, Michele Wölk, Marco Giampà, Jan Schwenzfeier, Carla Pallarés-Moratalla, Amna Tahir, Sofia Guedri, Frank Vanderhoydonc, Xander Spotbeen, Vincent de Laat, Klaus Dreisewerd, Gabriele Bergers, Bart Ghesquière, Robert Jirásko, Michal Holčapek, Jens Soltwisch, Maria Fedorova, Johannes V. Swinnen

## Abstract

Mass spectrometry imaging (MSI) is a powerful tool in both basic and clinical research, enabling spatial visualization of biomolecules and drugs in tissue sections. However, factors influencing mass spectrometric response during imaging are increasingly recognized for their impact on apparent molecular distribution. Quantitative mass spectrometry imaging (qMSI) addresses this variability by incorporating analytical standards that undergo the same processes as analytes. While qMSI sample preparation protocols for omics-scale quantitative lipidomics are actively evolving, software solutions for downstream data processing remain scarce. Here, we introduce LipidQMap, the first open-source platform for processing omics-scale qMSI lipidomics data. LipidQMap applies one-point calibration, normalizing annotated lipid signals against class-specific standards on a pixel-by-pixel basis, and generates concentration heat maps in pmol/mm^2^. The software supports centroided data import, recalibration, and lipid identification using a built-in, user-modifiable lipid database. LipidQMap resolves Na/H adduct isobaric overlaps by leveraging sodiated-to-protonated adduct ratios of standards, validated across several MSI platforms using mouse brain sections. Type II isobaric overlaps are corrected using predicted isotopic patterns. Extensive validation demonstrates that LipidQMap is robust across MSI platforms and harmonizes qMSI data, enabling more accurate and reproducible spatial lipid quantification.
