## Supplementary Tables for "LipidQMap - An Open-Source Tool for Quantitative Mass Spectrometry Imaging of Lipids"

### Sheet: S1
Table S1. Composition of internal standard mixtures
Experiment type	Healthy Brain Experiments – Stock concentration in [µg/ml]			Healthy Brain External Validation (KUL vs TUD) – Stock Concentrations [µg/ml]			Glioblastoma model experiments – Stock Concentrations [µg/ml]
MSI platform	1	2	3	1	2	3	1	2	3	4	5
PE 33:1 [D7]	100			100			100
LPC [D9] 16:0	3			-			3
LPC 18:1 [D9]	3			-			3
LPC [D7] 18:0	3			-			-
LPC [D5] 17:0	-			3			3
PC 33:1 [D7]	161			161			161
PC [D9] 32:0	161			161			161
PC [D5] 33:1	161			161			-
PC [D5] 35:1	-			-			161
SM 36:2;O2 [D9]	31			31			31
Cer 30:1;O2	33			33			-
Cer 36:1;O2 [D7]	-			11			11
CAR [D9] 16:0	2.5			2.5			2.5
PA 33:1 [D7]	-			110			110
PG 33:1 [D7]	-			49			49
PI 33:1 [D7]	-			23			23
PS [D5] 33:1	-			105			105
LPE [D5] 17:0	-			3			3
SHexCer 30:1;O2	-			19			19
Hex2Cer [D7] 33:1;O2	-			13			13
HexCer 35:1;O2	-			133			133
GM3 36:1;O2 [D5]	-			100			-
GM1 36:1;O2 [D7]	-			100			-
GD1b 36:1;O2 [D7]	-			100			-
Final dilution for spraying	8x	8x	5x	8x	8x	5x	8x	8x	5x	8x	8x
MSI platform
1) timsTOF fleX MALDI-2 at KU Leuven
2) AP-SMALDI-Q-Exactive Orbitrap at TU Dresden
3) DESI-Select Series MRT at KU Leuven
4) timsTOF fleX MALDI-2 at Uni Münster
5) MALDI-Q-Exactive Orbitrap at Uni Münster

### Sheet: S2
Table S2. HTX sprayer settings.
Parameter	IS mix	DHB	DHAP
Syringe pump [-]	Yes	No	No
Matrix concentration [mg/ml]	Table S1	15	5
Standards/Matrix solvent composition	MeOH	CHCl3:MeOH (2:1)	CHCl3:MeOH (2:1)
Peristaltic pump [-]	No	Yes	Yes
Flow rate [ml/min]	0.06	0.12	0.125
Number of layers [-]	16	10	10
Pattern [-]	CC	CC	CC
Track spacing [mm]	2	3	2
Nozzle temperature [°C]	50	30	30
Velocity [mm/min]	1200	1200	1350
Nitrogen pressure [psi]	10	10	10
Plate temperature [°C]	25	25	25
Pause between layers [s]	30	30	-
Nozzle height [mm]	40	40	40
Source	Vandenbosch et al.	Vandenbosch et al.	-

### Sheet: S3
Table S3. timsTOF FleX mass spectrometers' settings (KU Leuven, Uni Münster).
Parameter	Na/H isobaric correction (healthy brain)	Na/H isobaric correction – external validation (healthy brain)	Na/H isobaric correction (glioblastoma model)	Double bond correction (healthy brain)	Na/H isobaric correction (glioblastoma model - Uni Münster)
Beam scan range [µm x µm]	26 x 26	11 x 11	11 x 11	26 x 26	13 x 13
Resulting pixel size [µm x µm]	30 x 30	50 x 50	50 x 50	30 x 30	17 x 17
MALDI-2 application	Yes	Yes (M5 small M2 mode)	Yes (M5 small M2 mode)	Yes	Yes
Shots [-]	40	40	40	40	30
Laser frequency [kHz]	1	1	1	1	1
Laser power [%]	30	40	40	40	70
Trigger delay [µs]	5	10	10	5	5
m/z range	300-1350	100-1800	100-1800	300-1350	300-1350
MALDI plate offset [V]	50	50	50	50	50
Deflection 1 delta [V]	70	70	70	70	70
Funnel RF voltage 1 [Vpp]	500	300	300	500	350
Funnel RF voltage 2 [Vpp]	350	350	350	350	350
Multipole RF voltage [Vpp]	300	400	400	300	300
Collision cell RF voltage [Vpp]	1700	1800	1800	1700	1800
Ion energy (quad) [eV]	5	5	5	5	5
Collision energy [eV]	10	10	10	10	10
Minimum mass quad [m/z]	300	300	300	300	300
Transfer time [µs]	85	80	80	85	85
Pre-pulse storage [µs]	5	5	5	10	10
1/K0 start [V∙s/cm2]	0.9	-	-	0.9	-
1/K0 end [V∙s/cm2]	1.6	-	-	1.6	-
Ramp time [ms]	650	-	-	650	-
Accumulation time [ms]	41	-	-	41	-

### Sheet: S4
Unnamed: 0	ID	Class	Neutral Formula	Adducts	M-2 Isotope	Na+ Isotope	IS amount (pmol / mm2)	IS
0	PC [D9] 32:0	PC	C40H71D9NO8P	[M+H]+,[M+Na]+,[M+K]+			19.7
1	PC [D5] 35:1	PC	C43H79D5NO8P	[M+H]+,[M+Na]+,[M+K]+			18.8
2	PC [D5] 33:1	PC	C41H75D5NO8P	[M+H]+,[M+Na]+,[M+K]+			1.5
3	PC 28:0	PC	C36H72NPO8	[M+H]+,[M+Na]+,[M+K]+	PC 28:1			PC [D9] 32:0
4	PC 30:0	PC	C38H76NPO8	[M+H]+,[M+Na]+,[M+K]+	PC 30:1			PC [D9] 32:0
5	PC 32:0	PC	C40H80NPO8	[M+H]+,[M+Na]+,[M+K]+	PC 32:1			PC [D9] 32:0
6	PC 34:0	PC	C42H84NPO8	[M+H]+,[M+Na]+,[M+K]+	PC 34:1			PC [D9] 32:0
7	PC 36:0	PC	C44H88NPO8	[M+H]+,[M+Na]+,[M+K]+	PC 36:1			PC [D9] 32:0
8	PC 38:0	PC	C46H92NPO8	[M+H]+,[M+Na]+,[M+K]+	PC 38:1			PC [D9] 32:0
9	PC 40:0	PC	C48H96NPO8	[M+H]+,[M+Na]+,[M+K]+	PC 40:1			PC [D9] 32:0
10	PC 28:1	PC	C36H70NPO8	[M+H]+,[M+Na]+,[M+K]+	PC 28:2			PC [D9] 32:0
11	PC 30:1	PC	C38H74NPO8	[M+H]+,[M+Na]+,[M+K]+	PC 30:2			PC [D9] 32:0
12	PC 32:1	PC	C40H78NPO8	[M+H]+,[M+Na]+,[M+K]+	PC 32:2			PC [D9] 32:0
13	PC 34:1	PC	C42H82NPO8	[M+H]+,[M+Na]+,[M+K]+	PC 34:2			PC [D9] 32:0
14	PC 36:1	PC	C44H86NPO8	[M+H]+,[M+Na]+,[M+K]+	PC 36:2			PC [D9] 32:0
15	PC 38:1	PC	C46H90NPO8	[M+H]+,[M+Na]+,[M+K]+	PC 38:2			PC [D9] 32:0
16	PC 40:1	PC	C48H94NPO8	[M+H]+,[M+Na]+,[M+K]+	PC 40:2			PC [D9] 32:0
17	PC 42:1	PC	C50H98NPO8	[M+H]+,[M+Na]+,[M+K]+	PC 42:2			PC [D9] 32:0
18	PC 28:2	PC	C36H68NPO8	[M+H]+,[M+Na]+,[M+K]+				PC [D9] 32:0
19	PC 30:2	PC	C38H72NPO8	[M+H]+,[M+Na]+,[M+K]+				PC [D9] 32:0
20	PC 32:2	PC	C40H76NPO8	[M+H]+,[M+Na]+,[M+K]+	PC 32:3			PC [D9] 32:0
21	PC 34:2	PC	C42H80NPO8	[M+H]+,[M+Na]+,[M+K]+	PC 34:3			PC [D9] 32:0
22	PC 36:2	PC	C44H84NPO8	[M+H]+,[M+Na]+,[M+K]+	PC 36:3			PC [D9] 32:0
23	PC 38:2	PC	C46H88NPO8	[M+H]+,[M+Na]+,[M+K]+	PC 38:3			PC [D9] 32:0
24	PC 40:2	PC	C48H92NPO8	[M+H]+,[M+Na]+,[M+K]+	PC 40:3			PC [D9] 32:0
25	PC 42:2	PC	C50H96NPO8	[M+H]+,[M+Na]+,[M+K]+	PC 42:3			PC [D9] 32:0
26	PC 44:2	PC	C52H100NPO8	[M+H]+,[M+Na]+,[M+K]+				PC [D9] 32:0
27	PC 32:3	PC	C40H74NPO8	[M+H]+,[M+Na]+,[M+K]+	PC 32:4	PC 30:0		PC [D9] 32:0
28	PC 34:3	PC	C42H78NPO8	[M+H]+,[M+Na]+,[M+K]+	PC 34:4	PC 32:0		PC [D9] 32:0
29	PC 36:3	PC	C44H82NPO8	[M+H]+,[M+Na]+,[M+K]+	PC 36:4	PC 34:1		PC [D9] 32:0
30	PC 38:3	PC	C46H86NPO8	[M+H]+,[M+Na]+,[M+K]+	PC 38:4	PC 36:0		PC [D9] 32:0
31	PC 40:3	PC	C48H90NPO8	[M+H]+,[M+Na]+,[M+K]+	PC 40:4	PC 38:0		PC [D9] 32:0
32	PC 42:3	PC	C50H94NPO8	[M+H]+,[M+Na]+,[M+K]+	PC 42:4	PC 40:0		PC [D9] 32:0
33	PC 32:4	PC	C40H72NPO8	[M+H]+,[M+Na]+,[M+K]+	PC 32:5	PC 30:1		PC [D9] 32:0
34	PC 34:4	PC	C42H76NPO8	[M+H]+,[M+Na]+,[M+K]+	PC 34:5	PC 32:1		PC [D9] 32:0
35	PC 36:4	PC	C44H80NPO8	[M+H]+,[M+Na]+,[M+K]+	PC 36:5	PC 34:1		PC [D9] 32:0
36	PC 38:4	PC	C46H84NPO8	[M+H]+,[M+Na]+,[M+K]+	PC 38:5	PC 36:1		PC [D9] 32:0
37	PC 40:4	PC	C48H88NPO8	[M+H]+,[M+Na]+,[M+K]+	PC 40:5	PC 38:1		PC [D9] 32:0
38	PC 42:4	PC	C50H92NPO8	[M+H]+,[M+Na]+,[M+K]+	PC 42:5	PC 40:1		PC [D9] 32:0
39	PC 32:5	PC	C40H70NPO8	[M+H]+,[M+Na]+,[M+K]+		PC 30:2		PC [D9] 32:0
40	PC 34:5	PC	C42H74NPO8	[M+H]+,[M+Na]+,[M+K]+	PC 34:6	PC 32:2		PC [D9] 32:0
41	PC 36:5	PC	C44H78NPO8	[M+H]+,[M+Na]+,[M+K]+	PC 36:6	PC 34:2		PC [D9] 32:0
42	PC 38:5	PC	C46H82NPO8	[M+H]+,[M+Na]+,[M+K]+	PC 38:6	PC 36:2		PC [D9] 32:0
43	PC 40:5	PC	C48H86NPO8	[M+H]+,[M+Na]+,[M+K]+	PC 40:6	PC 38:2		PC [D9] 32:0
44	PC 42:5	PC	C50H90NPO8	[M+H]+,[M+Na]+,[M+K]+	PC 42:6	PC 40:2		PC [D9] 32:0
45	PC 44:5	PC	C52H94NPO8	[M+H]+,[M+Na]+,[M+K]+	PC 44:6	PC 42:2		PC [D9] 32:0
46	PC 34:6	PC	C42H72NPO8	[M+H]+,[M+Na]+,[M+K]+		PC 32:3		PC [D9] 32:0
47	PC 36:6	PC	C44H76NPO8	[M+H]+,[M+Na]+,[M+K]+	PC 36:7	PC 34:3		PC [D9] 32:0
48	PC 38:6	PC	C46H80NPO8	[M+H]+,[M+Na]+,[M+K]+	PC 38:7	PC 36:3		PC [D9] 32:0
49	PC 40:6	PC	C48H84NPO8	[M+H]+,[M+Na]+,[M+K]+	PC 40:7	PC 38:3		PC [D9] 32:0
50	PC 42:6	PC	C50H88NPO8	[M+H]+,[M+Na]+,[M+K]+	PC 42:7	PC 40:3		PC [D9] 32:0
51	PC 44:6	PC	C52H92NPO8	[M+H]+,[M+Na]+,[M+K]+	PC 44:7	PC 42:3		PC [D9] 32:0
52	PC 36:7	PC	C44H74NPO8	[M+H]+,[M+Na]+,[M+K]+	PC 36:8	PC 34:4		PC [D9] 32:0
53	PC 38:7	PC	C46H78NPO8	[M+H]+,[M+Na]+,[M+K]+	PC 38:8	PC 36:4		PC [D9] 32:0
54	PC 40:7	PC	C48H82NPO8	[M+H]+,[M+Na]+,[M+K]+	PC 40:8	PC 38:4		PC [D9] 32:0
55	PC 42:7	PC	C50H86NPO8	[M+H]+,[M+Na]+,[M+K]+	PC 42:8	PC 40:4		PC [D9] 32:0
56	PC 44:7	PC	C52H90NPO8	[M+H]+,[M+Na]+,[M+K]+	PC 44:8	PC 42:4		PC [D9] 32:0
57	PC 36:8	PC	C44H72NPO8	[M+H]+,[M+Na]+,[M+K]+		PC 34:5		PC [D9] 32:0
58	PC 38:8	PC	C46H76NPO8	[M+H]+,[M+Na]+,[M+K]+	PC 38:9	PC 36:5		PC [D9] 32:0
59	PC 40:8	PC	C48H80NPO8	[M+H]+,[M+Na]+,[M+K]+	PC 40:9	PC 38:5		PC [D9] 32:0
60	PC 42:8	PC	C50H84NPO8	[M+H]+,[M+Na]+,[M+K]+	PC 42:9	PC 40:5		PC [D9] 32:0
61	PC 44:8	PC	C52H88NPO8	[M+H]+,[M+Na]+,[M+K]+	PC 44:9	PC 42:5		PC [D9] 32:0
62	PC 38:9	PC	C46H74NPO8	[M+H]+,[M+Na]+,[M+K]+		PC 36:6		PC [D9] 32:0
63	PC 40:9	PC	C48H78NPO8	[M+H]+,[M+Na]+,[M+K]+	PC 40:10	PC 38:6		PC [D9] 32:0
64	PC 42:9	PC	C50H82NPO8	[M+H]+,[M+Na]+,[M+K]+	PC 42:10	PC 40:6		PC [D9] 32:0
65	PC 44:9	PC	C52H86NPO8	[M+H]+,[M+Na]+,[M+K]+	PC 44:10	PC 42:6		PC [D9] 32:0
66	PC 40:10	PC	C48H76NPO8	[M+H]+,[M+Na]+,[M+K]+		PC 38:7		PC [D9] 32:0
67	PC 42:10	PC	C50H80NPO8	[M+H]+,[M+Na]+,[M+K]+	PC 42:11	PC 40:7		PC [D9] 32:0
68	PC 44:10	PC	C52H84NPO8	[M+H]+,[M+Na]+,[M+K]+	PC 44:11	PC 42:7		PC [D9] 32:0
69	PC 42:11	PC	C50H78NPO8	[M+H]+,[M+Na]+,[M+K]+		PC 40:8		PC [D9] 32:0
70	PC 44:11	PC	C52H82NPO8	[M+H]+,[M+Na]+,[M+K]+	PC 44:12	PC 42:8		PC [D9] 32:0
71	PC 44:12	PC	C52H80NPO8	[M+H]+,[M+Na]+,[M+K]+		PC 42:9		PC [D9] 32:0
72	SM 36:2 [D9]	SM	C41H72D9N2O6P	[M+H]+,[M+Na]+,[M+K]+			3.8
73	SM 32:1;O2	SM	C37H75N2PO6	[M+H]+,[M+Na]+,[M+K]+	SM 32:2;O2			SM 36:2 [D9]
74	SM 33:1;O2	SM	C38H77N2PO6	[M+H]+,[M+Na]+,[M+K]+				SM 36:2 [D9]
75	SM 34:1;O2	SM	C39H79N2PO6	[M+H]+,[M+Na]+,[M+K]+	SM 34:2;O2			SM 36:2 [D9]
76	SM 35:1;O2	SM	C40H81N2PO6	[M+H]+,[M+Na]+,[M+K]+	SM 35:2;O2			SM 36:2 [D9]
77	SM 36:1;O2	SM	C41H83N2PO6	[M+H]+,[M+Na]+,[M+K]+	SM 36:2;O2			SM 36:2 [D9]
78	SM 38:1;O2	SM	C43H87N2PO6	[M+H]+,[M+Na]+,[M+K]+	SM 38:2;O2			SM 36:2 [D9]
79	SM 39:1;O2	SM	C44H89N2PO6	[M+H]+,[M+Na]+,[M+K]+				SM 36:2 [D9]
80	SM 40:1;O2	SM	C45H91N2PO6	[M+H]+,[M+Na]+,[M+K]+	SM 40:2;O2			SM 36:2 [D9]
81	SM 41:1;O2	SM	C46H93N2PO6	[M+H]+,[M+Na]+,[M+K]+	SM 41:2;O2			SM 36:2 [D9]
82	SM 42:1;O2	SM	C47H95N2PO6	[M+H]+,[M+Na]+,[M+K]+	SM 42:2;O2			SM 36:2 [D9]
83	SM 43:1;O2	SM	C48H97N2PO6	[M+H]+,[M+Na]+,[M+K]+	SM 43:2;O2			SM 36:2 [D9]
84	SM 44:1;O2	SM	C49H99N2PO6	[M+H]+,[M+Na]+,[M+K]+	SM 44:2;O2			SM 36:2 [D9]
85	SM 32:2;O2	SM	C37H73N2PO6	[M+H]+,[M+Na]+,[M+K]+				SM 36:2 [D9]
86	SM 34:2;O2	SM	C39H77N2PO6	[M+H]+,[M+Na]+,[M+K]+				SM 36:2 [D9]
87	SM 35:2;O2	SM	C40H79N2PO6	[M+H]+,[M+Na]+,[M+K]+				SM 36:2 [D9]
88	SM 36:2;O2	SM	C41H81N2PO6	[M+H]+,[M+Na]+,[M+K]+	SM 36:3;O2			SM 36:2 [D9]
89	SM 38:2;O2	SM	C43H85N2PO6	[M+H]+,[M+Na]+,[M+K]+	SM 38:3;O2			SM 36:2 [D9]
90	SM 40:2;O2	SM	C45H89N2PO6	[M+H]+,[M+Na]+,[M+K]+	SM 40:3;O2			SM 36:2 [D9]
91	SM 41:2;O2	SM	C46H91N2PO6	[M+H]+,[M+Na]+,[M+K]+				SM 36:2 [D9]
92	SM 42:2;O2	SM	C47H93N2PO6	[M+H]+,[M+Na]+,[M+K]+	SM 42:3;O2			SM 36:2 [D9]
93	SM 43:2;O2	SM	C48H95N2PO6	[M+H]+,[M+Na]+,[M+K]+	SM 43:3;O2			SM 36:2 [D9]
94	SM 44:2;O2	SM	C49H97N2PO6	[M+H]+,[M+Na]+,[M+K]+	SM 44:3;O2			SM 36:2 [D9]
95	SM 36:3;O2	SM	C41H79N2PO6	[M+H]+,[M+Na]+,[M+K]+	SM 36:4;O2			SM 36:2 [D9]
96	SM 38:3;O2	SM	C43H83N2PO6	[M+H]+,[M+Na]+,[M+K]+				SM 36:2 [D9]
97	SM 40:3;O2	SM	C45H87N2PO6	[M+H]+,[M+Na]+,[M+K]+	SM 40:4;O2			SM 36:2 [D9]
98	SM 42:3;O2	SM	C47H91N2PO6	[M+H]+,[M+Na]+,[M+K]+	SM 42:4;O2			SM 36:2 [D9]
99	SM 43:3;O2	SM	C48H93N2PO6	[M+H]+,[M+Na]+,[M+K]+				SM 36:2 [D9]
100	SM 44:3;O2	SM	C49H95N2PO6	[M+H]+,[M+Na]+,[M+K]+	SM 44:4;O2			SM 36:2 [D9]
101	SM 36:4;O2	SM	C41H77N2PO6	[M+H]+,[M+Na]+,[M+K]+		SM 34:1;O2		SM 36:2 [D9]
102	SM 40:4;O2	SM	C45H85N2PO6	[M+H]+,[M+Na]+,[M+K]+		SM 38:1;O2		SM 36:2 [D9]
103	SM 42:4;O2	SM	C47H89N2PO6	[M+H]+,[M+Na]+,[M+K]+		SM 40:1;O2		SM 36:2 [D9]
104	SM 44:4;O2	SM	C49H93N2PO6	[M+H]+,[M+Na]+,[M+K]+		SM 42:1;O2		SM 36:2 [D9]
105	PE 33:1 [D7]	PE	C38H67D7NO8P	[M+H]+,[M+Na]+,[M+K]+,[M-H]-			12.8
106	PE 28:0	PE	C33H66NPO8	[M+H]+,[M+Na]+,[M+K]+,[M-H]-	PE 28:1			PE 33:1 [D7]
107	PE 30:0	PE	C35H70NPO8	[M+H]+,[M+Na]+,[M+K]+,[M-H]-	PE 30:1			PE 33:1 [D7]
108	PE 32:0	PE	C37H74NPO8	[M+H]+,[M+Na]+,[M+K]+,[M-H]-	PE 32:1			PE 33:1 [D7]
109	PE 34:0	PE	C39H78NPO8	[M+H]+,[M+Na]+,[M+K]+,[M-H]-	PE 34:1			PE 33:1 [D7]
110	PE 36:0	PE	C41H82NPO8	[M+H]+,[M+Na]+,[M+K]+,[M-H]-	PE 36:1			PE 33:1 [D7]
111	PE 38:0	PE	C43H86NPO8	[M+H]+,[M+Na]+,[M+K]+,[M-H]-	PE 38:1			PE 33:1 [D7]
112	PE 40:0	PE	C45H90NPO8	[M+H]+,[M+Na]+,[M+K]+,[M-H]-	PE 40:1			PE 33:1 [D7]
113	PE 28:1	PE	C33H64NPO8	[M+H]+,[M+Na]+,[M+K]+,[M-H]-	PE 28:2			PE 33:1 [D7]
114	PE 30:1	PE	C35H68NPO8	[M+H]+,[M+Na]+,[M+K]+,[M-H]-	PE 30:2			PE 33:1 [D7]
115	PE 32:1	PE	C37H72NPO8	[M+H]+,[M+Na]+,[M+K]+,[M-H]-	PE 32:2			PE 33:1 [D7]
116	PE 34:1	PE	C39H76NPO8	[M+H]+,[M+Na]+,[M+K]+,[M-H]-	PE 34:2			PE 33:1 [D7]
117	PE 36:1	PE	C41H80NPO8	[M+H]+,[M+Na]+,[M+K]+,[M-H]-	PE 36:2			PE 33:1 [D7]
118	PE 38:1	PE	C43H84NPO8	[M+H]+,[M+Na]+,[M+K]+,[M-H]-	PE 38:2			PE 33:1 [D7]
119	PE 40:1	PE	C45H88NPO8	[M+H]+,[M+Na]+,[M+K]+,[M-H]-	PE 40:2			PE 33:1 [D7]
120	PE 42:1	PE	C47H92NPO8	[M+H]+,[M+Na]+,[M+K]+,[M-H]-	PE 42:2			PE 33:1 [D7]
121	PE 28:2	PE	C33H62NPO8	[M+H]+,[M+Na]+,[M+K]+,[M-H]-				PE 33:1 [D7]
122	PE 30:2	PE	C35H66NPO8	[M+H]+,[M+Na]+,[M+K]+,[M-H]-				PE 33:1 [D7]
123	PE 32:2	PE	C37H70NPO8	[M+H]+,[M+Na]+,[M+K]+,[M-H]-	PE 32:3			PE 33:1 [D7]
124	PE 34:2	PE	C39H74NPO8	[M+H]+,[M+Na]+,[M+K]+,[M-H]-	PE 34:3			PE 33:1 [D7]
125	PE 36:2	PE	C41H78NPO8	[M+H]+,[M+Na]+,[M+K]+,[M-H]-	PE 36:3			PE 33:1 [D7]
126	PE 38:2	PE	C43H82NPO8	[M+H]+,[M+Na]+,[M+K]+,[M-H]-	PE 38:3			PE 33:1 [D7]
127	PE 40:2	PE	C45H86NPO8	[M+H]+,[M+Na]+,[M+K]+,[M-H]-	PE 40:3			PE 33:1 [D7]
128	PE 42:2	PE	C47H90NPO8	[M+H]+,[M+Na]+,[M+K]+,[M-H]-	PE 42:3			PE 33:1 [D7]
129	PE 44:2	PE	C49H94NPO8	[M+H]+,[M+Na]+,[M+K]+,[M-H]-				PE 33:1 [D7]
130	PE 32:3	PE	C37H68NPO8	[M+H]+,[M+Na]+,[M+K]+,[M-H]-	PE 32:4	PE 30:0		PE 33:1 [D7]
131	PE 34:3	PE	C39H72NPO8	[M+H]+,[M+Na]+,[M+K]+,[M-H]-	PE 34:4	PE 32:0		PE 33:1 [D7]
132	PE 36:3	PE	C41H76NPO8	[M+H]+,[M+Na]+,[M+K]+,[M-H]-	PE 36:4	PE 34:0		PE 33:1 [D7]
133	PE 38:3	PE	C43H80NPO8	[M+H]+,[M+Na]+,[M+K]+,[M-H]-	PE 38:4	PE 36:0		PE 33:1 [D7]
134	PE 40:3	PE	C45H84NPO8	[M+H]+,[M+Na]+,[M+K]+,[M-H]-	PE 40:4	PE 38:0		PE 33:1 [D7]
135	PE 42:3	PE	C47H88NPO8	[M+H]+,[M+Na]+,[M+K]+,[M-H]-	PE 42:4	PE 40:0		PE 33:1 [D7]
136	PE 32:4	PE	C37H66NPO8	[M+H]+,[M+Na]+,[M+K]+,[M-H]-	PE 32:5	PE 30:1		PE 33:1 [D7]
137	PE 34:4	PE	C39H70NPO8	[M+H]+,[M+Na]+,[M+K]+,[M-H]-	PE 34:5	PE 32:1		PE 33:1 [D7]
138	PE 36:4	PE	C41H74NPO8	[M+H]+,[M+Na]+,[M+K]+,[M-H]-	PE 36:5	PE 34:1		PE 33:1 [D7]
139	PE 38:4	PE	C43H78NPO8	[M+H]+,[M+Na]+,[M+K]+,[M-H]-	PE 38:5	PE 36:1		PE 33:1 [D7]
140	PE 40:4	PE	C45H82NPO8	[M+H]+,[M+Na]+,[M+K]+,[M-H]-	PE 40:5	PE 38:1		PE 33:1 [D7]
141	PE 42:4	PE	C47H86NPO8	[M+H]+,[M+Na]+,[M+K]+,[M-H]-	PE 42:5	PE 40:1		PE 33:1 [D7]
142	PE 32:5	PE	C37H64NPO8	[M+H]+,[M+Na]+,[M+K]+,[M-H]-		PE 30:2		PE 33:1 [D7]
143	PE 34:5	PE	C39H68NPO8	[M+H]+,[M+Na]+,[M+K]+,[M-H]-	PE 34:6	PE 32:2		PE 33:1 [D7]
144	PE 36:5	PE	C41H72NPO8	[M+H]+,[M+Na]+,[M+K]+,[M-H]-	PE 36:6	PE 34:2		PE 33:1 [D7]
145	PE 38:5	PE	C43H76NPO8	[M+H]+,[M+Na]+,[M+K]+,[M-H]-	PE 38:6	PE 36:2		PE 33:1 [D7]
146	PE 40:5	PE	C45H80NPO8	[M+H]+,[M+Na]+,[M+K]+,[M-H]-	PE 40:6	PE 38:2		PE 33:1 [D7]
147	PE 42:5	PE	C47H84NPO8	[M+H]+,[M+Na]+,[M+K]+,[M-H]-	PE 42:6	PE 40:2		PE 33:1 [D7]
148	PE 44:5	PE	C49H88NPO8	[M+H]+,[M+Na]+,[M+K]+,[M-H]-	PE 44:6	PE 42:2		PE 33:1 [D7]
149	PE 34:6	PE	C39H66NPO8	[M+H]+,[M+Na]+,[M+K]+,[M-H]-		PE 32:3		PE 33:1 [D7]
150	PE 36:6	PE	C41H70NPO8	[M+H]+,[M+Na]+,[M+K]+,[M-H]-	PE 36:7	PE 34:3		PE 33:1 [D7]
151	PE 38:6	PE	C43H74NPO8	[M+H]+,[M+Na]+,[M+K]+,[M-H]-	PE 38:7	PE 36:3		PE 33:1 [D7]
152	PE 40:6	PE	C45H78NPO8	[M+H]+,[M+Na]+,[M+K]+,[M-H]-	PE 40:7	PE 38:3		PE 33:1 [D7]
153	PE 42:6	PE	C47H82NPO8	[M+H]+,[M+Na]+,[M+K]+,[M-H]-	PE 42:7	PE 40:3		PE 33:1 [D7]
154	PE 44:6	PE	C49H86NPO8	[M+H]+,[M+Na]+,[M+K]+,[M-H]-	PE 44:7	PE 42:3		PE 33:1 [D7]
155	PE 36:7	PE	C41H68NPO8	[M+H]+,[M+Na]+,[M+K]+,[M-H]-	PE 36:8	PE 34:4		PE 33:1 [D7]
156	PE 38:7	PE	C43H72NPO8	[M+H]+,[M+Na]+,[M+K]+,[M-H]-	PE 38:8	PE 36:4		PE 33:1 [D7]
157	PE 40:7	PE	C45H76NPO8	[M+H]+,[M+Na]+,[M+K]+,[M-H]-	PE 40:8	PE 38:4		PE 33:1 [D7]
158	PE 42:7	PE	C47H80NPO8	[M+H]+,[M+Na]+,[M+K]+,[M-H]-	PE 42:8	PE 40:4		PE 33:1 [D7]
159	PE 44:7	PE	C49H84NPO8	[M+H]+,[M+Na]+,[M+K]+,[M-H]-	PE 44:8	PE 42:4		PE 33:1 [D7]
160	PE 36:8	PE	C41H66NPO8	[M+H]+,[M+Na]+,[M+K]+,[M-H]-		PE 34:5		PE 33:1 [D7]
161	PE 38:8	PE	C43H70NPO8	[M+H]+,[M+Na]+,[M+K]+,[M-H]-	PE 38:9	PE 36:5		PE 33:1 [D7]
162	PE 40:8	PE	C45H74NPO8	[M+H]+,[M+Na]+,[M+K]+,[M-H]-	PE 40:9	PE 38:5		PE 33:1 [D7]
163	PE 42:8	PE	C47H78NPO8	[M+H]+,[M+Na]+,[M+K]+,[M-H]-	PE 42:9	PE 40:5		PE 33:1 [D7]
164	PE 44:8	PE	C49H82NPO8	[M+H]+,[M+Na]+,[M+K]+,[M-H]-	PE 44:9	PE 42:5		PE 33:1 [D7]
165	PE 38:9	PE	C43H68NPO8	[M+H]+,[M+Na]+,[M+K]+,[M-H]-		PE 36:6		PE 33:1 [D7]
166	PE 40:9	PE	C45H72NPO8	[M+H]+,[M+Na]+,[M+K]+,[M-H]-	PE 40:10	PE 38:6		PE 33:1 [D7]
167	PE 42:9	PE	C47H76NPO8	[M+H]+,[M+Na]+,[M+K]+,[M-H]-	PE 42:10	PE 40:6		PE 33:1 [D7]
168	PE 44:9	PE	C49H80NPO8	[M+H]+,[M+Na]+,[M+K]+,[M-H]-	PE 44:10	PE 42:6		PE 33:1 [D7]
169	PE 40:10	PE	C45H70NPO8	[M+H]+,[M+Na]+,[M+K]+,[M-H]-		PE 38:7		PE 33:1 [D7]
170	PE 42:10	PE	C47H74NPO8	[M+H]+,[M+Na]+,[M+K]+,[M-H]-	PE 42:11	PE 40:7		PE 33:1 [D7]
171	PE 44:10	PE	C49H78NPO8	[M+H]+,[M+Na]+,[M+K]+,[M-H]-	PE 44:11	PE 42:7		PE 33:1 [D7]
172	PE 42:11	PE	C47H72NPO8	[M+H]+,[M+Na]+,[M+K]+,[M-H]-		PE 40:8		PE 33:1 [D7]
173	PE 44:11	PE	C49H76NPO8	[M+H]+,[M+Na]+,[M+K]+,[M-H]-	PE 44:12	PE 42:8		PE 33:1 [D7]
174	PE 44:12	PE	C49H74NPO8	[M+H]+,[M+Na]+,[M+K]+,[M-H]-		PE 42:9		PE 33:1 [D7]
175	PC P-28:0	PC-O/PC-P	C36H72NPO7	[M+H]+,[M+Na]+,[M+K]+				PC [D9] 32:0
176	PC O-28:0	PC-O/PC-P	C36H74NPO7	[M+H]+,[M+Na]+,[M+K]+	PC O-28:1			PC [D9] 32:0
177	PC O-30:0	PC-O/PC-P	C38H78NPO7	[M+H]+,[M+Na]+,[M+K]+				PC [D9] 32:0
178	PC O-32:0	PC-O/PC-P	C40H82NPO7	[M+H]+,[M+Na]+,[M+K]+				PC [D9] 32:0
179	PC O-34:0	PC-O/PC-P	C42H86NPO7	[M+H]+,[M+Na]+,[M+K]+				PC [D9] 32:0
180	PC O-36:0	PC-O/PC-P	C44H90NPO7	[M+H]+,[M+Na]+,[M+K]+				PC [D9] 32:0
181	PC O-38:0	PC-O/PC-P	C46H94NPO7	[M+H]+,[M+Na]+,[M+K]+				PC [D9] 32:0
182	PC O-40:0	PC-O/PC-P	C48H98NPO7	[M+H]+,[M+Na]+,[M+K]+				PC [D9] 32:0
183	PC O-28:1	PC-O/PC-P	C36H72NPO7	[M+H]+,[M+Na]+,[M+K]+				PC [D9] 32:0
184	PC O-30:1 / PC P-30:0	PC-O/PC-P	C38H76NPO7	[M+H]+,[M+Na]+,[M+K]+	PC O-30:2 / PC P-30:1			PC [D9] 32:0
185	PC O-32:1 / PC P-32:0	PC-O/PC-P	C40H80NPO7	[M+H]+,[M+Na]+,[M+K]+	PC O-32:2 / PC P-32:1			PC [D9] 32:0
186	PC O-34:1 / PC P-34:0	PC-O/PC-P	C42H84NPO7	[M+H]+,[M+Na]+,[M+K]+	PC O-34:2 / PC P-34:1			PC [D9] 32:0
187	PC O-36:1 / PC P-36:0	PC-O/PC-P	C44H88NPO7	[M+H]+,[M+Na]+,[M+K]+	PC O-36:2 / PC P-36:1			PC [D9] 32:0
188	PC O-38:1 / PC P-38:0	PC-O/PC-P	C46H92NPO7	[M+H]+,[M+Na]+,[M+K]+	PC O-38:2 / PC P-38:1			PC [D9] 32:0
189	PC O-40:1 / PC P-40:0	PC-O/PC-P	C48H96NPO7	[M+H]+,[M+Na]+,[M+K]+	PC O-40:2 / PC P-40:1			PC [D9] 32:0
190	PC O-42:1	PC-O/PC-P	C50H100NPO7	[M+H]+,[M+Na]+,[M+K]+	PC O-42:2 / PC P-42:1			PC [D9] 32:0
191	PC P-28:2	PC-O/PC-P	C36H68NPO7	[M+H]+,[M+Na]+,[M+K]+				PC [D9] 32:0
192	PC O-28:2 / PC P-28:1	PC-O/PC-P	C36H70NPO7	[M+H]+,[M+Na]+,[M+K]+				PC [D9] 32:0
193	PC P-30:2	PC-O/PC-P	C38H72NPO7	[M+H]+,[M+Na]+,[M+K]+				PC [D9] 32:0
194	PC O-30:2 / PC P-30:1	PC-O/PC-P	C38H74NPO7	[M+H]+,[M+Na]+,[M+K]+				PC [D9] 32:0
195	PC O-32:2 / PC P-32:1	PC-O/PC-P	C40H78NPO7	[M+H]+,[M+Na]+,[M+K]+	PC O-32:3 / PC P-32:2			PC [D9] 32:0
196	PC O-34:2 / PC P-34:1	PC-O/PC-P	C42H82NPO7	[M+H]+,[M+Na]+,[M+K]+	PC O-34:3 / PC P-34:2			PC [D9] 32:0
197	PC O-36:2 / PC P-36:1	PC-O/PC-P	C44H86NPO7	[M+H]+,[M+Na]+,[M+K]+	PC O-36:3 / PC P-36:2			PC [D9] 32:0
198	PC O-38:2 / PC P-38:1	PC-O/PC-P	C46H90NPO7	[M+H]+,[M+Na]+,[M+K]+	PC O-38:3 / PC P-38:2			PC [D9] 32:0
199	PC O-40:2 / PC P-40:1	PC-O/PC-P	C48H94NPO7	[M+H]+,[M+Na]+,[M+K]+	PC O-40:3 / PC P-40:2			PC [D9] 32:0
200	PC O-42:2 / PC P-42:1	PC-O/PC-P	C50H98NPO7	[M+H]+,[M+Na]+,[M+K]+	PC O-42:3 / PC P-42:2			PC [D9] 32:0
201	PC O-44:2	PC-O/PC-P	C52H102NPO7	[M+H]+,[M+Na]+,[M+K]+				PC [D9] 32:0
202	PC P-44:2	PC-O/PC-P	C52H100NPO7	[M+H]+,[M+Na]+,[M+K]+				PC [D9] 32:0
203	PC O-32:3 / PC P-32:2	PC-O/PC-P	C40H76NPO7	[M+H]+,[M+Na]+,[M+K]+	PC O-32:4 / PC P-32:3	PC O-30:0		PC [D9] 32:0
204	PC O-34:3 / PC P-34:2	PC-O/PC-P	C42H80NPO7	[M+H]+,[M+Na]+,[M+K]+	PC O-34:4 / PC P-34:3	PC O-32:0		PC [D9] 32:0
205	PC O-36:3 / PC P-36:2	PC-O/PC-P	C44H84NPO7	[M+H]+,[M+Na]+,[M+K]+	PC O-36:4 / PC P-36:3	PC O-34:0		PC [D9] 32:0
206	PC O-38:3 / PC P-38:2	PC-O/PC-P	C46H88NPO7	[M+H]+,[M+Na]+,[M+K]+	PC O-38:4 / PC P-38:3	PC O-36:0		PC [D9] 32:0
207	PC O-40:3 / PC P-40:2	PC-O/PC-P	C48H92NPO7	[M+H]+,[M+Na]+,[M+K]+	PC O-40:4 / PC P-40:3	PC O-38:0		PC [D9] 32:0
208	PC O-42:3 / PC P-42:2	PC-O/PC-P	C50H96NPO7	[M+H]+,[M+Na]+,[M+K]+	PC O-42:4 / PC P-42:3	PC O-40:0		PC [D9] 32:0
209	PC O-32:4 / PC P-32:3	PC-O/PC-P	C40H74NPO7	[M+H]+,[M+Na]+,[M+K]+	PC O-32:5 / PC P-32:4	PC O-30:1 / PC P-30:0		PC [D9] 32:0
210	PC O-34:4 / PC P-34:3	PC-O/PC-P	C42H78NPO7	[M+H]+,[M+Na]+,[M+K]+	PC O-34:5 / PC P-34:4	PC O-32:1 / PC P-32:0		PC [D9] 32:0
211	PC O-36:4 / PC P-36:3	PC-O/PC-P	C44H82NPO7	[M+H]+,[M+Na]+,[M+K]+	PC O-36:5 / PC P-36:4	PC O-34:1 / PC P-34:0		PC [D9] 32:0
212	PC O-38:4 / PC P-38:3	PC-O/PC-P	C46H86NPO7	[M+H]+,[M+Na]+,[M+K]+	PC O-38:5 / PC P-38:4	PC O-36:1 / PC P-36:0		PC [D9] 32:0
213	PC O-40:4 / PC P-40:3	PC-O/PC-P	C48H90NPO7	[M+H]+,[M+Na]+,[M+K]+	PC O-40:5 / PC P-40:4	PC O-38:1 / PC P-38:0		PC [D9] 32:0
214	PC O-42:4 / PC P-42:3	PC-O/PC-P	C50H94NPO7	[M+H]+,[M+Na]+,[M+K]+	PC O-42:5 / PC P-42:4	PC O-40:1 / PC P-40:0		PC [D9] 32:0
215	PC O-32:5 / PC P-32:4	PC-O/PC-P	C40H72NPO7	[M+H]+,[M+Na]+,[M+K]+				PC [D9] 32:0
216	PC P-32:5	PC-O/PC-P	C40H70NPO7	[M+H]+,[M+Na]+,[M+K]+		PC P-30:2		PC [D9] 32:0
217	PC O-34:5 / PC P-34:4	PC-O/PC-P	C42H76NPO7	[M+H]+,[M+Na]+,[M+K]+		PC O-32:2 / PC P-32:1		PC [D9] 32:0
218	PC O-36:5 / PC P-36:4	PC-O/PC-P	C44H80NPO7	[M+H]+,[M+Na]+,[M+K]+	PC O-36:6 / PC P-36:5	PC O-34:2 / PC P-34:1		PC [D9] 32:0
219	PC O-38:5 / PC P-38:4	PC-O/PC-P	C46H84NPO7	[M+H]+,[M+Na]+,[M+K]+	PC O-38:6 / PC P-38:5	PC O-36:2 / PC P-36:1		PC [D9] 32:0
220	PC O-40:5 / PC P-40:4	PC-O/PC-P	C48H88NPO7	[M+H]+,[M+Na]+,[M+K]+	PC O-40:6 / PC P-40:5	PC O-38:2 / PC P-38:1		PC [D9] 32:0
221	PC O-42:5 / PC P-42:4	PC-O/PC-P	C50H92NPO7	[M+H]+,[M+Na]+,[M+K]+	PC O-42:6 / PC P-42:5	PC O-40:2 / PC P-40:1		PC [D9] 32:0
222	PC O-44:5	PC-O/PC-P	C52H96NPO7	[M+H]+,[M+Na]+,[M+K]+	PC O-44:6 / PC P-44:5	PC O-42:2 / PC P-42:1		PC [D9] 32:0
223	PC O-34:6 / PC P-34:5	PC-O/PC-P	C42H74NPO7	[M+H]+,[M+Na]+,[M+K]+		PC O-32:3 / PC P-32:2		PC [D9] 32:0
224	PC P-34:6	PC-O/PC-P	C42H72NPO7	[M+H]+,[M+Na]+,[M+K]+		PC O-32:4 / PC P-32:3		PC [D9] 32:0
225	PC O-36:6 / PC P-36:5	PC-O/PC-P	C44H78NPO7	[M+H]+,[M+Na]+,[M+K]+	PC O-36:7 / PC P-36:6	PC O-34:3 / PC P-34:2		PC [D9] 32:0
226	PC O-38:6 / PC P-38:5	PC-O/PC-P	C46H82NPO7	[M+H]+,[M+Na]+,[M+K]+	PC O-38:7 / PC P-38:6	PC O-36:3 / PC P-36:2		PC [D9] 32:0
227	PC O-40:6 / PC P-40:5	PC-O/PC-P	C48H86NPO7	[M+H]+,[M+Na]+,[M+K]+	PC O-40:7 / PC P-40:6	PC O-38:3 / PC P-38:2		PC [D9] 32:0
228	PC O-42:6 / PC P-42:5	PC-O/PC-P	C50H90NPO7	[M+H]+,[M+Na]+,[M+K]+	PC O-42:7 / PC P-42:6	PC O-40:3 / PC P-40:2		PC [D9] 32:0
229	PC O-44:6 / PC P-44:5	PC-O/PC-P	C52H94NPO7	[M+H]+,[M+Na]+,[M+K]+	PC O-44:7 / PC P-44:6	PC O-42:3 / PC P-42:2		PC [D9] 32:0
230	PC O-36:7 / PC P-36:6	PC-O/PC-P	C44H76NPO7	[M+H]+,[M+Na]+,[M+K]+		PC O-34:4 / PC P-34:3		PC [D9] 32:0
231	PC O-38:7 / PC P-38:6	PC-O/PC-P	C46H80NPO7	[M+H]+,[M+Na]+,[M+K]+	PC O-38:8 / PC P-38:7	PC O-36:4 / PC P-36:3		PC [D9] 32:0
232	PC O-40:7 / PC P-40:6	PC-O/PC-P	C48H84NPO7	[M+H]+,[M+Na]+,[M+K]+	PC O-40:8 / PC P-40:7	PC O-38:4 / PC P-38:3		PC [D9] 32:0
233	PC O-42:7 / PC P-42:6	PC-O/PC-P	C50H88NPO7	[M+H]+,[M+Na]+,[M+K]+	PC O-42:8 / PC P-42:7	PC O-40:4 / PC P-40:3		PC [D9] 32:0
234	PC O-44:7 / PC P-44:6	PC-O/PC-P	C52H92NPO7	[M+H]+,[M+Na]+,[M+K]+	PC O-44:8 / PC P-44:7	PC O-42:4 / PC P-42:3		PC [D9] 32:0
235	PC O-36:8 / PC P-36:7	PC-O/PC-P	C44H74NPO7	[M+H]+,[M+Na]+,[M+K]+		PC O-34:5 / PC P-34:4		PC [D9] 32:0
236	PC P-36:8	PC-O/PC-P	C44H72NPO7	[M+H]+,[M+Na]+,[M+K]+		PC O-34:6 / PC P-34:5		PC [D9] 32:0
237	PC O-38:8 / PC P-38:7	PC-O/PC-P	C46H78NPO7	[M+H]+,[M+Na]+,[M+K]+	PC O-38:9 / PC P-38:8	PC O-36:5 / PC P-36:4		PC [D9] 32:0
238	PC O-40:8 / PC P-40:7	PC-O/PC-P	C48H82NPO7	[M+H]+,[M+Na]+,[M+K]+	PC O-40:9 / PC P-40:8	PC O-38:5 / PC P-38:4		PC [D9] 32:0
239	PC O-42:8 / PC P-42:7	PC-O/PC-P	C50H86NPO7	[M+H]+,[M+Na]+,[M+K]+	PC O-42:9 / PC P-42:8	PC O-40:5 / PC P-40:4		PC [D9] 32:0
240	PC O-44:8 / PC P-44:7	PC-O/PC-P	C52H90NPO7	[M+H]+,[M+Na]+,[M+K]+	PC O-44:9 / PC P-44:8	PC O-42:5 / PC P-42:4		PC [D9] 32:0
241	PC O-38:9 / PC P-38:8	PC-O/PC-P	C46H76NPO7	[M+H]+,[M+Na]+,[M+K]+		PC O-36:6 / PC P-36:5		PC [D9] 32:0
242	PC P-38:9	PC-O/PC-P	C46H74NPO7	[M+H]+,[M+Na]+,[M+K]+		PC O-36:7 / PC P-36:6		PC [D9] 32:0
243	PC O-40:9 / PC P-40:8	PC-O/PC-P	C48H80NPO7	[M+H]+,[M+Na]+,[M+K]+	PC O-40:10 / PC P-40:9	PC O-38:6 / PC P-38:5		PC [D9] 32:0
244	PC O-42:9 / PC P-42:8	PC-O/PC-P	C50H84NPO7	[M+H]+,[M+Na]+,[M+K]+	PC O-42:10 / PC P-42:9	PC O-40:6 / PC P-40:5		PC [D9] 32:0
245	PC O-44:9 / PC P-44:8	PC-O/PC-P	C52H88NPO7	[M+H]+,[M+Na]+,[M+K]+	PC O-44:10 / PC P-44:9	PC O-42:6 / PC P-42:5		PC [D9] 32:0
246	PC O-40:10 / PC P-40:9	PC-O/PC-P	C48H78NPO7	[M+H]+,[M+Na]+,[M+K]+		PC O-38:7 / PC P-38:6		PC [D9] 32:0
247	PC P-40:10	PC-O/PC-P	C48H76NPO7	[M+H]+,[M+Na]+,[M+K]+		PC O-38:8 / PC P-38:7		PC [D9] 32:0
248	PC O-42:10 / PC P-42:9	PC-O/PC-P	C50H82NPO7	[M+H]+,[M+Na]+,[M+K]+	PC O-42:11 / PC P-42:10	PC O-40:7 / PC P-40:6		PC [D9] 32:0
249	PC O-44:10 / PC P-44:9	PC-O/PC-P	C52H86NPO7	[M+H]+,[M+Na]+,[M+K]+	PC O-44:11 / PC P-44:10	PC O-42:7 / PC P-42:6		PC [D9] 32:0
250	PC O-42:11 / PC P-42:10	PC-O/PC-P	C50H80NPO7	[M+H]+,[M+Na]+,[M+K]+		PC O-40:8 / PC P-40:7		PC [D9] 32:0
251	PC P-42:11	PC-O/PC-P	C50H78NPO7	[M+H]+,[M+Na]+,[M+K]+		PC O-40:9 / PC P-40:8		PC [D9] 32:0
252	PC O-44:11 / PC P-44:10	PC-O/PC-P	C52H84NPO7	[M+H]+,[M+Na]+,[M+K]+	PC O-44:12 / PC P-44:11	PC O-42:8 / PC P-42:7		PC [D9] 32:0
253	PC O-44:12 / PC P-44:11	PC-O/PC-P	C52H82NPO7	[M+H]+,[M+Na]+,[M+K]+		PC O-42:9 / PC P-42:8		PC [D9] 32:0
254	PC P-44:12	PC-O/PC-P	C52H80NPO7	[M+H]+,[M+Na]+,[M+K]+		PC O-42:10 / PC P-42:9		PC [D9] 32:0
255	CER 30:1	CER	C30H59NO3	[M+H-H2O]+, [M+H]+,[M+Na]+,[M+K]+			6.2
256	CER 32:1;O2	CER	C32H63NO3	[M+H-H2O]+, [M+H]+,[M+Na]+,[M+K]+	CER 32:2;O2			CER 30:1
257	CER 33:1;O2	CER	C33H65NO3	[M+H-H2O]+, [M+H]+,[M+Na]+,[M+K]+				CER 30:1
258	CER 34:1;O2	CER	C34H67NO3	[M+H-H2O]+, [M+H]+,[M+Na]+,[M+K]+	CER 34:2;O2			CER 30:1
259	CER 35:1;O2	CER	C35H69NO3	[M+H-H2O]+, [M+H]+,[M+Na]+,[M+K]+	CER 35:2;O2			CER 30:1
260	CER 36:1;O2	CER	C36H71NO3	[M+H-H2O]+, [M+H]+,[M+Na]+,[M+K]+	CER 36:2;O2			CER 30:1
261	CER 38:1;O2	CER	C38H75NO3	[M+H-H2O]+, [M+H]+,[M+Na]+,[M+K]+	CER 38:2;O2			CER 30:1
262	CER 39:1;O2	CER	C39H77NO3	[M+H-H2O]+, [M+H]+,[M+Na]+,[M+K]+				CER 30:1
263	CER 40:1;O2	CER	C40H79NO3	[M+H-H2O]+, [M+H]+,[M+Na]+,[M+K]+	CER 40:2;O2			CER 30:1
264	CER 41:1;O2	CER	C41H81NO3	[M+H-H2O]+, [M+H]+,[M+Na]+,[M+K]+	CER 41:2;O2			CER 30:1
265	CER 42:1;O2	CER	C42H83NO3	[M+H-H2O]+, [M+H]+,[M+Na]+,[M+K]+	CER 42:2;O2			CER 30:1
266	CER 43:1;O2	CER	C43H85NO3	[M+H-H2O]+, [M+H]+,[M+Na]+,[M+K]+	CER 43:2;O2			CER 30:1
267	CER 44:1;O2	CER	C44H87NO3	[M+H-H2O]+, [M+H]+,[M+Na]+,[M+K]+	CER 44:2;O2			CER 30:1
268	CER 32:2;O2	CER	C32H61NO3	[M+H-H2O]+, [M+H]+,[M+Na]+,[M+K]+				CER 30:1
269	CER 34:2;O2	CER	C34H65NO3	[M+H-H2O]+, [M+H]+,[M+Na]+,[M+K]+				CER 30:1
270	CER 35:2;O2	CER	C35H67NO3	[M+H-H2O]+, [M+H]+,[M+Na]+,[M+K]+				CER 30:1
271	CER 36:2;O2	CER	C36H69NO3	[M+H-H2O]+, [M+H]+,[M+Na]+,[M+K]+	CER 36:3;O2			CER 30:1
272	CER 38:2;O2	CER	C38H73NO3	[M+H-H2O]+, [M+H]+,[M+Na]+,[M+K]+	CER 38:3;O2			CER 30:1
273	CER 40:2;O2	CER	C40H77NO3	[M+H-H2O]+, [M+H]+,[M+Na]+,[M+K]+	CER 40:3;O2			CER 30:1
274	CER 41:2;O2	CER	C41H79NO3	[M+H-H2O]+, [M+H]+,[M+Na]+,[M+K]+				CER 30:1
275	CER 42:2;O2	CER	C42H81NO3	[M+H-H2O]+, [M+H]+,[M+Na]+,[M+K]+	CER 42:3;O2			CER 30:1
276	CER 43:2;O2	CER	C43H83NO3	[M+H-H2O]+, [M+H]+,[M+Na]+,[M+K]+	CER 43:3;O2			CER 30:1
277	CER 44:2;O2	CER	C44H85NO3	[M+H-H2O]+, [M+H]+,[M+Na]+,[M+K]+	CER 44:3;O2			CER 30:1
278	CER 36:3;O2	CER	C36H67NO3	[M+H-H2O]+, [M+H]+,[M+Na]+,[M+K]+	CER 36:4;O2			CER 30:1
279	CER 38:3;O2	CER	C38H71NO3	[M+H-H2O]+, [M+H]+,[M+Na]+,[M+K]+				CER 30:1
280	CER 40:3;O2	CER	C40H75NO3	[M+H-H2O]+, [M+H]+,[M+Na]+,[M+K]+	CER 40:4;O2			CER 30:1
281	CER 42:3;O2	CER	C42H79NO3	[M+H-H2O]+, [M+H]+,[M+Na]+,[M+K]+	CER 42:4;O2			CER 30:1
282	CER 43:3;O2	CER	C43H81NO3	[M+H-H2O]+, [M+H]+,[M+Na]+,[M+K]+				CER 30:1
283	CER 44:3;O2	CER	C44H83NO3	[M+H-H2O]+, [M+H]+,[M+Na]+,[M+K]+	CER 44:4;O2			CER 30:1
284	CER 36:4;O2	CER	C36H65NO3	[M+H-H2O]+, [M+H]+,[M+Na]+,[M+K]+		CER 34:1;O2		CER 30:1
285	CER 40:4;O2	CER	C40H73NO3	[M+H-H2O]+, [M+H]+,[M+Na]+,[M+K]+		CER 38:1;O2		CER 30:1
286	CER 42:4;O2	CER	C42H77NO3	[M+H-H2O]+, [M+H]+,[M+Na]+,[M+K]+		CER 40:1;O2		CER 30:1
287	CER 44:4;O2	CER	C44H81NO3	[M+H-H2O]+, [M+H]+,[M+Na]+,[M+K]+		CER 42:1;O2		CER 30:1
288	HexCer 32:1;O2	HexCer	C38H73NO8	[M+H]+,[M+Na]+,[M+K]+	HexCer 32:2;O2			CER 30:1
289	HexCer 33:1;O2	HexCer	C39H75NO8	[M+H]+,[M+Na]+,[M+K]+				CER 30:1
290	HexCer 34:1;O2	HexCer	C40H77NO8	[M+H]+,[M+Na]+,[M+K]+	HexCer 34:2;O2			CER 30:1
291	HexCer 35:1;O2	HexCer	C41H79NO8	[M+H]+,[M+Na]+,[M+K]+	HexCer 35:2;O2			CER 30:1
292	HexCer 36:1;O2	HexCer	C42H81NO8	[M+H]+,[M+Na]+,[M+K]+	HexCer 36:2;O2			CER 30:1
293	HexCer 38:1;O2	HexCer	C44H85NO8	[M+H]+,[M+Na]+,[M+K]+	HexCer 38:2;O2			CER 30:1
294	HexCer 39:1;O2	HexCer	C45H87NO8	[M+H]+,[M+Na]+,[M+K]+				CER 30:1
295	HexCer 40:1;O2	HexCer	C46H89NO8	[M+H]+,[M+Na]+,[M+K]+	HexCer 40:2;O2			CER 30:1
296	HexCer 41:1;O2	HexCer	C47H91NO8	[M+H]+,[M+Na]+,[M+K]+	HexCer 41:2;O2			CER 30:1
297	HexCer 42:1;O2	HexCer	C48H93NO8	[M+H]+,[M+Na]+,[M+K]+	HexCer 42:2;O2			CER 30:1
298	HexCer 43:1;O2	HexCer	C49H95NO8	[M+H]+,[M+Na]+,[M+K]+	HexCer 43:2;O2			CER 30:1
299	HexCer 44:1;O2	HexCer	C50H97NO8	[M+H]+,[M+Na]+,[M+K]+	HexCer 44:2;O2			CER 30:1
300	HexCer 32:2;O2	HexCer	C38H71NO8	[M+H]+,[M+Na]+,[M+K]+				CER 30:1
301	HexCer 34:2;O2	HexCer	C40H75NO8	[M+H]+,[M+Na]+,[M+K]+				CER 30:1
302	HexCer 35:2;O2	HexCer	C41H77NO8	[M+H]+,[M+Na]+,[M+K]+				CER 30:1
303	HexCer 36:2;O2	HexCer	C42H79NO8	[M+H]+,[M+Na]+,[M+K]+	HexCer 36:3;O2			CER 30:1
304	HexCer 38:2;O2	HexCer	C44H83NO8	[M+H]+,[M+Na]+,[M+K]+	HexCer 38:3;O2			CER 30:1
305	HexCer 40:2;O2	HexCer	C46H87NO8	[M+H]+,[M+Na]+,[M+K]+	HexCer 40:3;O2			CER 30:1
306	HexCer 41:2;O2	HexCer	C47H89NO8	[M+H]+,[M+Na]+,[M+K]+				CER 30:1
307	HexCer 42:2;O2	HexCer	C48H91NO8	[M+H]+,[M+Na]+,[M+K]+	HexCer 42:3;O2			CER 30:1
308	HexCer 43:2;O2	HexCer	C49H93NO8	[M+H]+,[M+Na]+,[M+K]+	HexCer 43:3;O2			CER 30:1
309	HexCer 44:2;O2	HexCer	C50H95NO8	[M+H]+,[M+Na]+,[M+K]+	HexCer 44:3;O2			CER 30:1
310	HexCer 36:3;O2	HexCer	C42H77NO8	[M+H]+,[M+Na]+,[M+K]+	HexCer 36:4;O2			CER 30:1
311	HexCer 38:3;O2	HexCer	C44H81NO8	[M+H]+,[M+Na]+,[M+K]+				CER 30:1
312	HexCer 40:3;O2	HexCer	C46H85NO8	[M+H]+,[M+Na]+,[M+K]+	HexCer 40:4;O2			CER 30:1
313	HexCer 42:3;O2	HexCer	C48H89NO8	[M+H]+,[M+Na]+,[M+K]+	HexCer 42:4;O2			CER 30:1
314	HexCer 43:3;O2	HexCer	C49H91NO8	[M+H]+,[M+Na]+,[M+K]+				CER 30:1
315	HexCer 44:3;O2	HexCer	C50H93NO8	[M+H]+,[M+Na]+,[M+K]+	HexCer 44:4;O2			CER 30:1
316	HexCer 36:4;O2	HexCer	C42H75NO8	[M+H]+,[M+Na]+,[M+K]+		HexCer 34:1;O2		CER 30:1
317	HexCer 40:4;O2	HexCer	C46H83NO8	[M+H]+,[M+Na]+,[M+K]+		HexCer 38:1;O2		CER 30:1
318	HexCer 42:4;O2	HexCer	C48H87NO8	[M+H]+,[M+Na]+,[M+K]+		HexCer 40:1;O2		CER 30:1
319	HexCer 44:4;O2	HexCer	C50H91NO8	[M+H]+,[M+Na]+,[M+K]+		HexCer 42:1;O2		CER 30:1
320	Hex2Cer 32:1;O2	Hex2Cer	C44H83NO13	[M+H]+,[M+Na]+,[M+K]+	Hex2Cer 32:2;O2			CER 30:1
321	Hex2Cer 33:1;O2	Hex2Cer	C45H85NO13	[M+H]+,[M+Na]+,[M+K]+				CER 30:1
322	Hex2Cer 34:1;O2	Hex2Cer	C46H87NO13	[M+H]+,[M+Na]+,[M+K]+	Hex2Cer 34:2;O2			CER 30:1
323	Hex2Cer 35:1;O2	Hex2Cer	C47H89NO13	[M+H]+,[M+Na]+,[M+K]+	Hex2Cer 35:2;O2			CER 30:1
324	Hex2Cer 36:1;O2	Hex2Cer	C48H91NO13	[M+H]+,[M+Na]+,[M+K]+	Hex2Cer 36:2;O2			CER 30:1
325	Hex2Cer 38:1;O2	Hex2Cer	C50H95NO13	[M+H]+,[M+Na]+,[M+K]+	Hex2Cer 38:2;O2			CER 30:1
326	Hex2Cer 39:1;O2	Hex2Cer	C51H97NO13	[M+H]+,[M+Na]+,[M+K]+				CER 30:1
327	Hex2Cer 40:1;O2	Hex2Cer	C52H99NO13	[M+H]+,[M+Na]+,[M+K]+	Hex2Cer 40:2;O2			CER 30:1
328	Hex2Cer 41:1;O2	Hex2Cer	C53H101NO13	[M+H]+,[M+Na]+,[M+K]+	Hex2Cer 41:2;O2			CER 30:1
329	Hex2Cer 42:1;O2	Hex2Cer	C54H103NO13	[M+H]+,[M+Na]+,[M+K]+	Hex2Cer 42:2;O2			CER 30:1
330	Hex2Cer 43:1;O2	Hex2Cer	C55H105NO13	[M+H]+,[M+Na]+,[M+K]+	Hex2Cer 43:2;O2			CER 30:1
331	Hex2Cer 44:1;O2	Hex2Cer	C56H107NO13	[M+H]+,[M+Na]+,[M+K]+	Hex2Cer 44:2;O2			CER 30:1
332	Hex2Cer 32:2;O2	Hex2Cer	C44H81NO13	[M+H]+,[M+Na]+,[M+K]+				CER 30:1
333	Hex2Cer 34:2;O2	Hex2Cer	C46H85NO13	[M+H]+,[M+Na]+,[M+K]+				CER 30:1
334	Hex2Cer 35:2;O2	Hex2Cer	C47H87NO13	[M+H]+,[M+Na]+,[M+K]+				CER 30:1
335	Hex2Cer 36:2;O2	Hex2Cer	C48H89NO13	[M+H]+,[M+Na]+,[M+K]+	Hex2Cer 36:3;O2			CER 30:1
336	Hex2Cer 38:2;O2	Hex2Cer	C50H93NO13	[M+H]+,[M+Na]+,[M+K]+	Hex2Cer 38:3;O2			CER 30:1
337	Hex2Cer 40:2;O2	Hex2Cer	C52H97NO13	[M+H]+,[M+Na]+,[M+K]+	Hex2Cer 40:3;O2			CER 30:1
338	Hex2Cer 41:2;O2	Hex2Cer	C53H99NO13	[M+H]+,[M+Na]+,[M+K]+				CER 30:1
339	Hex2Cer 42:2;O2	Hex2Cer	C54H101NO13	[M+H]+,[M+Na]+,[M+K]+	Hex2Cer 42:3;O2			CER 30:1
340	Hex2Cer 43:2;O2	Hex2Cer	C55H103NO13	[M+H]+,[M+Na]+,[M+K]+	Hex2Cer 43:3;O2			CER 30:1
341	Hex2Cer 44:2;O2	Hex2Cer	C56H105NO13	[M+H]+,[M+Na]+,[M+K]+	Hex2Cer 44:3;O2			CER 30:1
342	Hex2Cer 36:3;O2	Hex2Cer	C48H87NO13	[M+H]+,[M+Na]+,[M+K]+	Hex2Cer 36:4;O2			CER 30:1
343	Hex2Cer 38:3;O2	Hex2Cer	C50H91NO13	[M+H]+,[M+Na]+,[M+K]+				CER 30:1
344	Hex2Cer 40:3;O2	Hex2Cer	C52H95NO13	[M+H]+,[M+Na]+,[M+K]+	Hex2Cer 40:4;O2			CER 30:1
345	Hex2Cer 42:3;O2	Hex2Cer	C54H99NO13	[M+H]+,[M+Na]+,[M+K]+	Hex2Cer 42:4;O2			CER 30:1
346	Hex2Cer 43:3;O2	Hex2Cer	C55H101NO13	[M+H]+,[M+Na]+,[M+K]+				CER 30:1
347	Hex2Cer 44:3;O2	Hex2Cer	C56H103NO13	[M+H]+,[M+Na]+,[M+K]+	Hex2Cer 44:4;O2			CER 30:1
348	Hex2Cer 36:4;O2	Hex2Cer	C48H85NO13	[M+H]+,[M+Na]+,[M+K]+		Hex2Cer 34:1;O2		CER 30:1
349	Hex2Cer 40:4;O2	Hex2Cer	C52H93NO13	[M+H]+,[M+Na]+,[M+K]+		Hex2Cer 38:1;O2		CER 30:1
350	Hex2Cer 42:4;O2	Hex2Cer	C54H97NO13	[M+H]+,[M+Na]+,[M+K]+		Hex2Cer 40:1;O2		CER 30:1
351	Hex2Cer 44:4;O2	Hex2Cer	C56H101NO13	[M+H]+,[M+Na]+,[M+K]+		Hex2Cer 42:1;O2		CER 30:1
352	LPC [D9] 16:0	LPC	C24H41D9NO7P	[M+H]+,[M+Na]+,[M+K]+			5.2
353	LPC 14:0	LPC	C22H46NPO7	[M+H]+,[M+Na]+,[M+K]+	LPC 14:1			LPC [D9] 16:0
354	LPC 16:0	LPC	C24H50NPO7	[M+H]+,[M+Na]+,[M+K]+	LPC 16:1			LPC [D9] 16:0
355	LPC 18:0	LPC	C26H54NPO7	[M+H]+,[M+Na]+,[M+K]+	LPC 18:1			LPC [D9] 16:0
356	LPC 20:0	LPC	C28H58NPO7	[M+H]+,[M+Na]+,[M+K]+	LPC 20:1			LPC [D9] 16:0
357	LPC 14:1	LPC	C22H44NPO7	[M+H]+,[M+Na]+,[M+K]+				LPC [D9] 16:0
358	LPC 16:1	LPC	C24H48NPO7	[M+H]+,[M+Na]+,[M+K]+				LPC [D9] 16:0
359	LPC 18:1	LPC	C26H52NPO7	[M+H]+,[M+Na]+,[M+K]+	LPC 18:2			LPC [D9] 16:0
360	LPC 20:1	LPC	C28H56NPO7	[M+H]+,[M+Na]+,[M+K]+	LPC 20:2			LPC [D9] 16:0
361	LPC 22:1	LPC	C30H60NPO7	[M+H]+,[M+Na]+,[M+K]+				LPC [D9] 16:0
362	LPC 18:2	LPC	C26H50NPO7	[M+H]+,[M+Na]+,[M+K]+	LPC 18:3			LPC [D9] 16:0
363	LPC 20:2	LPC	C28H54NPO7	[M+H]+,[M+Na]+,[M+K]+	LPC 20:3			LPC [D9] 16:0
364	LPC 18:3	LPC	C26H48NPO7	[M+H]+,[M+Na]+,[M+K]+	LPC 18:4	LPC 16:0		LPC [D9] 16:0
365	LPC 20:3	LPC	C28H52NPO7	[M+H]+,[M+Na]+,[M+K]+	LPC 20:4	LPC 18:0		LPC [D9] 16:0
366	LPC 18:4	LPC	C26H46NPO7	[M+H]+,[M+Na]+,[M+K]+		LPC 16:1		LPC [D9] 16:0
367	LPC 20:4	LPC	C28H50NPO7	[M+H]+,[M+Na]+,[M+K]+	LPC 20:5	LPC 18:1		LPC [D9] 16:0
368	LPC 22:4	LPC	C30H54NPO7	[M+H]+,[M+Na]+,[M+K]+	LPC 22:5	LPC 20:1		LPC [D9] 16:0
369	LPC 20:5	LPC	C28H48NPO7	[M+H]+,[M+Na]+,[M+K]+		LPC 18:2		LPC [D9] 16:0
370	LPC 22:5	LPC	C30H52NPO7	[M+H]+,[M+Na]+,[M+K]+	LPC 22:6	LPC 20:2		LPC [D9] 16:0
371	LPC 22:6	LPC	C30H50NPO7	[M+H]+,[M+Na]+,[M+K]+		LPC 20:3		LPC [D9] 16:0
372	PE P-28:0	PE-O/PE-P	C33H66NPO7	[M+H]+,[M+Na]+,[M+K]+,[M-H]-				PE 33:1 [D7]
373	PE O-28:0	PE-O/PE-P	C33H68NPO7	[M+H]+,[M+Na]+,[M+K]+,[M-H]-	PE O-28:1			PE 33:1 [D7]
374	PE O-30:0	PE-O/PE-P	C35H72NPO7	[M+H]+,[M+Na]+,[M+K]+,[M-H]-				PE 33:1 [D7]
375	PE O-32:0	PE-O/PE-P	C37H76NPO7	[M+H]+,[M+Na]+,[M+K]+,[M-H]-				PE 33:1 [D7]
376	PE O-34:0	PE-O/PE-P	C39H80NPO7	[M+H]+,[M+Na]+,[M+K]+,[M-H]-				PE 33:1 [D7]
377	PE O-36:0	PE-O/PE-P	C41H84NPO7	[M+H]+,[M+Na]+,[M+K]+,[M-H]-				PE 33:1 [D7]
378	PE O-38:0	PE-O/PE-P	C43H88NPO7	[M+H]+,[M+Na]+,[M+K]+,[M-H]-				PE 33:1 [D7]
379	PE O-40:0	PE-O/PE-P	C45H92NPO7	[M+H]+,[M+Na]+,[M+K]+,[M-H]-				PE 33:1 [D7]
380	PE O-28:1	PE-O/PE-P	C33H66NPO7	[M+H]+,[M+Na]+,[M+K]+,[M-H]-				PE 33:1 [D7]
381	PE O-30:1 / PE P-30:0	PE-O/PE-P	C35H70NPO7	[M+H]+,[M+Na]+,[M+K]+,[M-H]-	PE O-30:2 / PE P-30:1			PE 33:1 [D7]
382	PE O-32:1 / PE P-32:0	PE-O/PE-P	C37H74NPO7	[M+H]+,[M+Na]+,[M+K]+,[M-H]-	PE O-32:2 / PE P-32:1			PE 33:1 [D7]
383	PE O-34:1 / PE P-34:0	PE-O/PE-P	C39H78NPO7	[M+H]+,[M+Na]+,[M+K]+,[M-H]-	PE O-34:2 / PE P-34:1			PE 33:1 [D7]
384	PE O-36:1 / PE P-36:0	PE-O/PE-P	C41H82NPO7	[M+H]+,[M+Na]+,[M+K]+,[M-H]-	PE O-36:2 / PE P-36:1			PE 33:1 [D7]
385	PE O-38:1 / PE P-38:0	PE-O/PE-P	C43H86NPO7	[M+H]+,[M+Na]+,[M+K]+,[M-H]-	PE O-38:2 / PE P-38:1			PE 33:1 [D7]
386	PE O-40:1 / PE P-40:0	PE-O/PE-P	C45H90NPO7	[M+H]+,[M+Na]+,[M+K]+,[M-H]-	PE O-40:2 / PE P-40:1			PE 33:1 [D7]
387	PE O-42:1	PE-O/PE-P	C47H94NPO7	[M+H]+,[M+Na]+,[M+K]+,[M-H]-	PE O-42:2 / PE P-42:1			PE 33:1 [D7]
388	PE P-28:2	PE-O/PE-P	C33H62NPO7	[M+H]+,[M+Na]+,[M+K]+,[M-H]-				PE 33:1 [D7]
389	PE O-28:2 / PE P-28:1	PE-O/PE-P	C33H64NPO7	[M+H]+,[M+Na]+,[M+K]+,[M-H]-				PE 33:1 [D7]
390	PE O-30:2 / PE P-30:1	PE-O/PE-P	C35H68NPO7	[M+H]+,[M+Na]+,[M+K]+,[M-H]-				PE 33:1 [D7]
391	PE P-30:2	PE-O/PE-P	C35H66NPO7	[M+H]+,[M+Na]+,[M+K]+,[M-H]-				PE 33:1 [D7]
392	PE O-32:2 / PE P-32:1	PE-O/PE-P	C37H72NPO7	[M+H]+,[M+Na]+,[M+K]+,[M-H]-	PE O-32:3 / PE P-32:2			PE 33:1 [D7]
393	PE O-34:2 / PE P-34:1	PE-O/PE-P	C39H76NPO7	[M+H]+,[M+Na]+,[M+K]+,[M-H]-	PE O-34:3 / PE P-34:2			PE 33:1 [D7]
394	PE O-36:2 / PE P-36:1	PE-O/PE-P	C41H80NPO7	[M+H]+,[M+Na]+,[M+K]+,[M-H]-	PE O-36:3 / PE P-36:2			PE 33:1 [D7]
395	PE O-38:2 / PE P-38:1	PE-O/PE-P	C43H84NPO7	[M+H]+,[M+Na]+,[M+K]+,[M-H]-	PE O-38:3 / PE P-38:2			PE 33:1 [D7]
396	PE O-40:2 / PE P-40:1	PE-O/PE-P	C45H88NPO7	[M+H]+,[M+Na]+,[M+K]+,[M-H]-	PE O-40:3 / PE P-40:2			PE 33:1 [D7]
397	PE O-42:2 / PE P-42:1	PE-O/PE-P	C47H92NPO7	[M+H]+,[M+Na]+,[M+K]+,[M-H]-	PE O-42:3 / PE P-42:2			PE 33:1 [D7]
398	PE O-44:2	PE-O/PE-P	C49H96NPO7	[M+H]+,[M+Na]+,[M+K]+,[M-H]-				PE 33:1 [D7]
399	PE P-44:2	PE-O/PE-P	C49H94NPO7	[M+H]+,[M+Na]+,[M+K]+,[M-H]-				PE 33:1 [D7]
400	PE O-32:3 / PE P-32:2	PE-O/PE-P	C37H70NPO7	[M+H]+,[M+Na]+,[M+K]+,[M-H]-	PE O-32:4 / PE P-32:3	PE O-30:0		PE 33:1 [D7]
401	PE O-34:3 / PE P-34:2	PE-O/PE-P	C39H74NPO7	[M+H]+,[M+Na]+,[M+K]+,[M-H]-	PE O-34:4 / PE P-34:3	PE O-32:0		PE 33:1 [D7]
402	PE O-36:3 / PE P-36:2	PE-O/PE-P	C41H78NPO7	[M+H]+,[M+Na]+,[M+K]+,[M-H]-	PE O-36:4 / PE P-36:3	PE O-34:0		PE 33:1 [D7]
403	PE O-38:3 / PE P-38:2	PE-O/PE-P	C43H82NPO7	[M+H]+,[M+Na]+,[M+K]+,[M-H]-	PE O-38:4 / PE P-38:3	PE O-36:0		PE 33:1 [D7]
404	PE O-40:3 / PE P-40:2	PE-O/PE-P	C45H86NPO7	[M+H]+,[M+Na]+,[M+K]+,[M-H]-	PE O-40:4 / PE P-40:3	PE O-38:0		PE 33:1 [D7]
405	PE O-42:3 / PE P-42:2	PE-O/PE-P	C47H90NPO7	[M+H]+,[M+Na]+,[M+K]+,[M-H]-	PE O-42:4 / PE P-42:3	PE O-40:0		PE 33:1 [D7]
406	PE O-32:4 / PE P-32:3	PE-O/PE-P	C37H68NPO7	[M+H]+,[M+Na]+,[M+K]+,[M-H]-	PE O-32:5 / PE P-32:4	PE O-30:1 / PE P-30:0		PE 33:1 [D7]
407	PE O-34:4 / PE P-34:3	PE-O/PE-P	C39H72NPO7	[M+H]+,[M+Na]+,[M+K]+,[M-H]-	PE O-34:5 / PE P-34:4	PE O-32:1 / PE P-32:0		PE 33:1 [D7]
408	PE O-36:4 / PE P-36:3	PE-O/PE-P	C41H76NPO7	[M+H]+,[M+Na]+,[M+K]+,[M-H]-	PE O-36:5 / PE P-36:4	PE O-34:1 / PE P-34:0		PE 33:1 [D7]
409	PE O-38:4 / PE P-38:3	PE-O/PE-P	C43H80NPO7	[M+H]+,[M+Na]+,[M+K]+,[M-H]-	PE O-38:5 / PE P-38:4	PE O-36:1 / PE P-36:0		PE 33:1 [D7]
410	PE O-40:4 / PE P-40:3	PE-O/PE-P	C45H84NPO7	[M+H]+,[M+Na]+,[M+K]+,[M-H]-	PE O-40:5 / PE P-40:4	PE O-38:1 / PE P-38:0		PE 33:1 [D7]
411	PE O-42:4 / PE P-42:3	PE-O/PE-P	C47H88NPO7	[M+H]+,[M+Na]+,[M+K]+,[M-H]-	PE O-42:5 / PE P-42:4	PE O-40:1 / PE P-40:0		PE 33:1 [D7]
412	PE O-32:5 / PE P-32:4	PE-O/PE-P	C37H66NPO7	[M+H]+,[M+Na]+,[M+K]+,[M-H]-		PE O-30:2 / PE P-30:1		PE 33:1 [D7]
413	PE P-32:5	PE-O/PE-P	C37H64NPO7	[M+H]+,[M+Na]+,[M+K]+,[M-H]-		PE P-30:2		PE 33:1 [D7]
414	PE O-34:5 / PE P-34:4	PE-O/PE-P	C39H70NPO7	[M+H]+,[M+Na]+,[M+K]+,[M-H]-		PE O-32:2 / PE P-32:1		PE 33:1 [D7]
415	PE O-36:5 / PE P-36:4	PE-O/PE-P	C41H74NPO7	[M+H]+,[M+Na]+,[M+K]+,[M-H]-	PE O-36:6 / PE P-36:5	PE O-34:2 / PE P-34:1		PE 33:1 [D7]
416	PE O-38:5 / PE P-38:4	PE-O/PE-P	C43H78NPO7	[M+H]+,[M+Na]+,[M+K]+,[M-H]-	PE O-38:6 / PE P-38:5	PE O-36:2 / PE P-36:1		PE 33:1 [D7]
417	PE O-40:5 / PE P-40:4	PE-O/PE-P	C45H82NPO7	[M+H]+,[M+Na]+,[M+K]+,[M-H]-	PE O-40:6 / PE P-40:5	PE O-38:2 / PE P-38:1		PE 33:1 [D7]
418	PE O-42:5 / PE P-42:4	PE-O/PE-P	C47H86NPO7	[M+H]+,[M+Na]+,[M+K]+,[M-H]-	PE O-42:6 / PE P-42:5	PE O-40:2 / PE P-40:1		PE 33:1 [D7]
419	PE O-44:5	PE-O/PE-P	C49H90NPO7	[M+H]+,[M+Na]+,[M+K]+,[M-H]-	PE O-44:6 / PE P-44:5	PE O-42:2 / PE P-42:1		PE 33:1 [D7]
420	PE P-34:6	PE-O/PE-P	C39H66NPO7	[M+H]+,[M+Na]+,[M+K]+,[M-H]-		PE O-32:4 / PE P-32:3		PE 33:1 [D7]
421	PE O-34:6 / PE P-34:5	PE-O/PE-P	C39H68NPO7	[M+H]+,[M+Na]+,[M+K]+,[M-H]-		PE O-32:3 / PE P-32:2		PE 33:1 [D7]
422	PE O-36:6 / PE P-36:5	PE-O/PE-P	C41H72NPO7	[M+H]+,[M+Na]+,[M+K]+,[M-H]-	PE O-36:7 / PE P-36:6	PE O-34:3 / PE P-34:2		PE 33:1 [D7]
423	PE O-38:6 / PE P-38:5	PE-O/PE-P	C43H76NPO7	[M+H]+,[M+Na]+,[M+K]+,[M-H]-	PE O-38:7 / PE P-38:6	PE O-36:3 / PE P-36:2		PE 33:1 [D7]
424	PE O-40:6 / PE P-40:5	PE-O/PE-P	C45H80NPO7	[M+H]+,[M+Na]+,[M+K]+,[M-H]-	PE O-40:7 / PE P-40:6	PE O-38:3 / PE P-38:2		PE 33:1 [D7]
425	PE O-42:6 / PE P-42:5	PE-O/PE-P	C47H84NPO7	[M+H]+,[M+Na]+,[M+K]+,[M-H]-	PE O-42:7 / PE P-42:6	PE O-40:3 / PE P-40:2		PE 33:1 [D7]
426	PE O-44:6 / PE P-44:5	PE-O/PE-P	C49H88NPO7	[M+H]+,[M+Na]+,[M+K]+,[M-H]-	PE O-44:7 / PE P-44:6	PE O-42:3 / PE P-42:2		PE 33:1 [D7]
427	PE O-36:7 / PE P-36:6	PE-O/PE-P	C41H70NPO7	[M+H]+,[M+Na]+,[M+K]+,[M-H]-	PE O-36:8 / PE P-36:7	PE O-34:4 / PE P-34:3		PE 33:1 [D7]
428	PE O-38:7 / PE P-38:6	PE-O/PE-P	C43H74NPO7	[M+H]+,[M+Na]+,[M+K]+,[M-H]-	PE O-38:8 / PE P-38:7	PE O-36:4 / PE P-36:3		PE 33:1 [D7]
429	PE O-40:7 / PE P-40:6	PE-O/PE-P	C45H78NPO7	[M+H]+,[M+Na]+,[M+K]+,[M-H]-	PE O-40:8 / PE P-40:7	PE O-38:4 / PE P-38:3		PE 33:1 [D7]
430	PE O-42:7 / PE P-42:6	PE-O/PE-P	C47H82NPO7	[M+H]+,[M+Na]+,[M+K]+,[M-H]-	PE O-42:8 / PE P-42:7	PE O-40:4 / PE P-40:3		PE 33:1 [D7]
431	PE O-44:7 / PE P-44:6	PE-O/PE-P	C49H86NPO7	[M+H]+,[M+Na]+,[M+K]+,[M-H]-	PE O-44:8 / PE P-44:7	PE O-42:4 / PE P-42:3		PE 33:1 [D7]
432	PE P-36:8	PE-O/PE-P	C41H66NPO7	[M+H]+,[M+Na]+,[M+K]+,[M-H]-		PE O-34:6 / PE P-34:5		PE 33:1 [D7]
433	PE O-36:8 / PE P-36:7	PE-O/PE-P	C41H68NPO7	[M+H]+,[M+Na]+,[M+K]+,[M-H]-		PE O-34:5 / PE P-34:4		PE 33:1 [D7]
434	PE O-38:8 / PE P-38:7	PE-O/PE-P	C43H72NPO7	[M+H]+,[M+Na]+,[M+K]+,[M-H]-	PE O-38:9 / PE P-38:8	PE O-36:5 / PE P-36:4		PE 33:1 [D7]
435	PE O-40:8 / PE P-40:7	PE-O/PE-P	C45H76NPO7	[M+H]+,[M+Na]+,[M+K]+,[M-H]-	PE O-40:9 / PE P-40:8	PE O-38:5 / PE P-38:4		PE 33:1 [D7]
436	PE O-42:8 / PE P-42:7	PE-O/PE-P	C47H80NPO7	[M+H]+,[M+Na]+,[M+K]+,[M-H]-	PE O-42:9 / PE P-42:8	PE O-40:5 / PE P-40:4		PE 33:1 [D7]
437	PE O-44:8 / PE P-44:7	PE-O/PE-P	C49H84NPO7	[M+H]+,[M+Na]+,[M+K]+,[M-H]-	PE O-44:9 / PE P-44:8	PE O-42:5 / PE P-42:4		PE 33:1 [D7]
438	PE P-38:9	PE-O/PE-P	C43H68NPO7	[M+H]+,[M+Na]+,[M+K]+,[M-H]-		PE O-36:7 / PE P-36:6		PE 33:1 [D7]
439	PE O-38:9 / PE P-38:8	PE-O/PE-P	C43H70NPO7	[M+H]+,[M+Na]+,[M+K]+,[M-H]-		PE O-36:6 / PE P-36:5		PE 33:1 [D7]
440	PE O-40:9 / PE P-40:8	PE-O/PE-P	C45H74NPO7	[M+H]+,[M+Na]+,[M+K]+,[M-H]-	PE O-40:10 / PE P-40:9	PE O-38:6 / PE P-38:5		PE 33:1 [D7]
441	PE O-42:9 / PE P-42:8	PE-O/PE-P	C47H78NPO7	[M+H]+,[M+Na]+,[M+K]+,[M-H]-	PE O-42:10 / PE P-42:9	PE O-40:6 / PE P-40:5		PE 33:1 [D7]
442	PE O-44:9 / PE P-44:8	PE-O/PE-P	C49H82NPO7	[M+H]+,[M+Na]+,[M+K]+,[M-H]-	PE O-44:10 / PE P-44:9	PE O-42:6 / PE P-42:5		PE 33:1 [D7]
443	PE P-40:10	PE-O/PE-P	C45H70NPO7	[M+H]+,[M+Na]+,[M+K]+,[M-H]-		PE O-38:8 / PE P-38:7		PE 33:1 [D7]
444	PE O-40:10 / PE P-40:9	PE-O/PE-P	C45H72NPO7	[M+H]+,[M+Na]+,[M+K]+,[M-H]-		PE O-38:7 / PE P-38:6		PE 33:1 [D7]
445	PE O-42:10 / PE P-42:9	PE-O/PE-P	C47H76NPO7	[M+H]+,[M+Na]+,[M+K]+,[M-H]-	PE O-42:11 / PE P-42:10	PE O-40:7 / PE P-40:6		PE 33:1 [D7]
446	PE O-44:10 / PE P-44:9	PE-O/PE-P	C49H80NPO7	[M+H]+,[M+Na]+,[M+K]+,[M-H]-	PE O-44:11 / PE P-44:10	PE O-42:7 / PE P-42:6		PE 33:1 [D7]
447	PE P-42:11	PE-O/PE-P	C47H72NPO7	[M+H]+,[M+Na]+,[M+K]+,[M-H]-		PE O-40:9 / PE P-40:8		PE 33:1 [D7]
448	PE O-42:11 / PE P-42:10	PE-O/PE-P	C47H74NPO7	[M+H]+,[M+Na]+,[M+K]+,[M-H]-		PE O-40:8 / PE P-40:7		PE 33:1 [D7]
449	PE O-44:11 / PE P-44:10	PE-O/PE-P	C49H78NPO7	[M+H]+,[M+Na]+,[M+K]+,[M-H]-	PE O-44:12 / PE P-44:11	PE O-42:8 / PE P-42:7		PE 33:1 [D7]
450	PE O-44:12 / PE P-44:11	PE-O/PE-P	C49H76NPO7	[M+H]+,[M+Na]+,[M+K]+,[M-H]-		PE O-42:9 / PE P-42:8		PE 33:1 [D7]
451	PE P-44:12	PE-O/PE-P	C49H74NPO7	[M+H]+,[M+Na]+,[M+K]+,[M-H]-		PE O-42:10 / PE P-42:9		PE 33:1 [D7]
